# Evolutionary and biological insights into the paternally expressed Snord116-Ipw-Snord115 gene array at the imprinted Prader-Willi syndrome domain

**DOI:** 10.64898/2026.07.28.739784

**Authors:** Virginie Marty, Jade Hebras, Raphael Boursereau, Baptiste Grand, Julie Rivière, Sophie Le Gonidec, Ivan Milenkovic, Christophe Audouard, Pascale Mercier, Jean Personnaz, Eva Maria Novoa, Laure Verret, Jean-Philippe Pradère, Jérôme Cavaillé

## Abstract

Placental mammal-specific box C/D small nucleolar RNA (SNORD) genes within the imprinted human 15q11q13 domain have garnered increasing attention because their poorly understood roles in the brain and their potential involvement in Prader-Willi syndrome (PWS). Using two novel knockout (KO) mouse models, we demonstrate that combined deletion of Snord116 and Snord115 genes, but not the intervening Ipw ncRNA gene, leads to partially penetrant perinatal lethality (40-50%). Snord116/115-deficient neonates display postnatal growth impairment, hypoglycemia and endocrine dysregulation, including failure of the postnatal leptin surge. Despite showing no overt alterations in feeding behavior, adult Snord116/115-KO mice recapitulate most phenotypes previously reported in Snord116-KO models. RNA-seq analyses of the hypothalamus, prefrontal cortex and cerebellum reveal limited global changes. However, we observed upregulation of two of the most compelling putative RNA targets of Snord116 and Snord115 (Dgkk and Htr2c, respectively) in the postnatal hypothalamus. Nevertheless, no evidence was found to support efficient Snord115-guided ribose methylation of Htr2c mRNA. Finally, comparative analyses across 64 representative placental mammal species reveal that many PWS-associated SNORD genes, including SNORD115, display greater evolutionary changes than previously appreciated, raising questions about the functional relevance and evolutionary selective pressures that have shaped the diversification of certain family members across species. Overall, our study provides an unbiased re-assessment of the evolutionary, molecular and physiological significance of the paternally expressed Snord116-Ipw-Snord115 genomic interval and highlights the early postnatal period as a critical, yet largely underexplored, developmental window during which recently evolved SNORDs likely function as dispensable fine-tuners of gene expression.
