## Supplementary Table 1 for "Evolutionary and biological insights into the paternally expressed Snord116-Ipw-Snord115 gene array at the imprinted Prader-Willi syndrome domain"

### Sheet: Eutherian species (n=64)
Superorder	Suborder/Family	Species	Genome Assembly	Sequencing Methods
Afrotheria	Proboscidea/Elephantidae	Elephas maximus (asiatic elephant)	GCF_024166365.1 (mEleMax1 )	PacBio Sequel II HiFi; Bionano optical mapping; Arima HiC
Afrotheria	Proboscidea/Elephantidae	Loxodonta africana (African savanna elephant)	GCF_030014295.1 (mLoxAfr1.hap2)	PacBio Sequel II HiFi; Bionano DLS; Arima Hi-C v2
Afrotheria	Sirenia/Trichechidae	Trichechus manatus (Florida manatee)	GCA_030013775.1 (ASM3001377v1)	Oxford Nanopore; Illumina
Afrotheria	Chrysochloridae	Chrysochloris asiatica (Cape golden mole)	GCF_000296735.1 (ChrAsi1.0)	Illumina Hi-Seq
Afrotheria	Tenrecidae	Nesogale talazaci (Talazac's shrew tenrec)	GCA_004026705.1 (MicTal_v1_BIUU)	Illumina HiSeq
Afrotheria	Tenrecidae	Echinops telfairi (Small madagascar hedgehog)	GCF_000313985.2 (ASM31398v2)	Illumina HiSeq
Afrotheria	Macroscelidea/Macroscelididae	Elephantulus edwardii (Cape elephant shrew)	GCF_000299155.1 (EleEdw1.0)	llumina Hi-Seq
Afrotheria	Macroscelidea/Macroscelididae	Rhynchocyon petersi (black and rufous elephant shrew)	GCA_043290065.1 (mRhyPet1.hap2)	PacBio Revio HiFi; Arima Hi-C v2
Afrotheria	Hyracoidea/Procaviidae	Heterohyrax brucei (yellow-spotted hyrax)	GCA_028571685.1 (mHetBru1.pri)	PacBio Sequel II HiFi; Bionano DLS; Arima Hi-C v2
Euarchontoglires	Strepsirrhini/Lorisidae	Loris tardigradus (slender loris)	GCA_023783135.1 (ASM2378313v1)	PacBio RSII
Euarchontoglires	Strepsirrhini/Lorisidae	Nycticebus coucang (slow loris)	GCF_027406575.1 (mNycCou1.pri)	PacBio RSII
Euarchontoglires	Strepsirrhini/Lemuridae	Lemur catta (Ring-tailed lemur)	GCF_020740605.2 (mLemCat1.pri)	Pacbio Sequel II CCS; 10X Genomics linked reads; Bionano Genomics DLS; Arima Genomics v1 Hi-C
Euarchontoglires	Strepsirrhini/Lemuridae	Eulemur rufifrons (Bennett's brown lemur)	GCF_041146395.1 (OSU_ERuf_1)	PacBio RSII; Illumina NovaSeq
Euarchontoglires	Haplorrhini/hominidae	Homo sapiens (human)	GCF_009914755.1 (T2T-CHM13v2.0)
Euarchontoglires	Haplorrhini/Tarsiidae	Cephalopachus bancanus (Horsfield's tarsier)	GCA_027257055.1 (ASM2725705v1)	PacBio
Euarchontoglires	Haplorrhini/Cercopithecidae	Cercopithecus mona (Mona monkey)	GCA_014849445.1 (KIZ_CMon_1.0)	Oxford Nanopore PromethION; Illumina NovaSeq
Euarchontoglires	Haplorrhini/Hylobatidae	Nomascus siki (southern white-cheeked gibbon)	GCA_023783065.1 (ASM2378306v1)	Oxford Nanopore PromethION
Euarchontoglires	Haplorrhini/Cercopithecidae	Macaca fascicularis (crab-eating macaque)	GCA_037993035.1 (T2T-MFA8v1.0)	PacBio Sequel; Oxford Nanopore PromethION; Illumina NovaSeq
Euarchontoglires	Haplorrhini/Cercopithecidae	Rhinopithecus roxellana (golden snub-nosed monkey)	GCF_007565055.1 (ASM756505v1)	PacBio Sequel
Euarchontoglires	Platyrrhini/Callitrichinae	Callithrix jacchus (white-tufted-ear marmoset)	GCF_011100555.1 (mCalJa1.2.pat.X)	PacBio Sequel I CLR; Illumina NovaSeq; Arima Genomics Hi-C; Bionano Genomics DLS
Euarchontoglires	Platyrrhini/Cebidae	Saimiri boliviensis boliviensis (Bolivian squirrel monkey)	GCF_016699345.2 (BCM_Sbol_2.1)	PacBio
Euarchontoglires	Myomorpha/Cricetidae	Microtus oregoni (creeping vole)	GCF_018167655.1 (Mior012)	PacBio Sequel; Oxford Nanopore PromethION
Euarchontoglires	Myomorpha/Cricetidae	Mesocricetus auratus (golden hamster)	GCF_017639785.1 (BCM_Maur_2.0)	Oxford Nanopore PromethION
Euarchontoglires	Myomorpha/Cricetidae	Chionomys nivalis (European snow vole)	GCF_950005125.1 (mChiNiv1.1)	PacBio,Arima2
Euarchontoglires	Myomorpha/Cricetidae	Clethrionomys rutilus (Northern red-backed vole)	GCA_040207285.1 (mMyoRut1_p1.0)	PacBio Revio
Euarchontoglires	Myomorpha/Muridae	Apodemus sylvaticus (European woodmouse)	GCF_947179515.1 (mApoSyl1.1)	PacBio,Illumina,Arima2
Euarchontoglires	Myomorpha/Muridae	Rattus norvegicus (Norway rat)	GCA_021556685.2 (SHRSP_T2T)	Illumina NovaSeq; Oxford Nanopore; PacBio Sequel
Euarchontoglires	Myomorpha/Muridae	Mus musculus (house mouse)	GCA_050437135.1 (T2T_mhaESC_v1.0)	PacBio Sequel; Oxford Nanopore PromethION
Euarchontoglires	Myomorpha/Muridae	Meriones unguiculatus (Mongolian gerbil)	GCF_030254825.1 (Bangor_MerUng_6.1)	PacBio Sequel; Oxford Nanopore PromethION; Illumina NextSeq
Euarchontoglires	Myomorpha/Spalacidae	Eospalax fontanierii	GCA_035773235.1 (ASM3577323v1)	PacBio Sequel
Euarchontoglires	Myomorpha/Spalacidae	Nannospalax galili (Upper Galilee mountains blind mole rat)	GCF_000622305.1 (S.galili_v1.0)	Illumina HiSeq 2000
Euarchontoglires	Myomorpha/Dipodidae	Jaculus jaculus (lesser Egyptian jerboa)	GCF_020740685.1 (mJacJac1.mat.Y.cur)	PacBio Sequel II CLR 101X; 10X Gemonics linked reads 78X; Bionano Genomics DLS 182X; Arima Genomics Hi-C v1 60X
Euarchontoglires	Hystricomorpha/Caviidae	Cavia porcellus (domestic guinea pig)	GCF_034190915.1 (mCavPor4.1)	PacBio Revio
Euarchontoglires	Hystricomorpha/Bathyergidae	Heterocephalus glaber (naked mole-rat)	GCA_964261345.1 (mHetGlaV3)	Oxford Nanopore long read WGS, Phased 10X-linked read WGS, Hi-C seq
Euarchontoglires	Sciuromorpha/Sciuridae	Marmota monax (woodchuck)	GCF_021218885.2 (Marmota_monax_Labrador192_F-V1.1)	PacBio Sequel;Illumina HiSeq
Euarchontoglires	Castorimorpha/Castoridae	Dipodomys spectabilis (banner-tailed kangaroo rat)	GCF_019054845.1 (ASM1905484v1)	PacBio Sequel
Euarchontoglires	Lagomorpha/Leporidae	Oryctolagus cuniculus (rabbit)	GCF_009806435.1 (UM_NZW_1.0)	PacBio
Euarchontoglires	Dermoptera /Cynocephalidae	Cynocephalus volans (Philippine flying lemur)	GCA_027409185.1 (mCynVol1.pri)	PacBio Sequel II HiFi; Arima Hi-C v2
Euarchontoglires	Dermoptera /Cynocephalidae	Galeopterus variegatus (Sunda flying lemur)	GCF_000696425.1 (G_variegatus-3.0.2)	Illumina
Euarchontoglires	Scandentia/Tupaiidae	Tupaia tana (large tree shrew)	GCA_026018925.1 (mTupTan1)	PacBio; 10X Genomics; Dovetail Hi-C
Laurasiatheria	Chiroptera/Phyllostomidae	Desmodus rotundus (common vampire bat)	GCA_022682495.2 (HLdesRot8A.1)	PacBio Sequel; Illumina NovaSeq
Laurasiatheria	Artiodactyla/Cetacea	Eubalaena glacialis (North Atlantic right whale)	GCF_028564815.1 (mEubGla1.1.hap2.+ XY)	PacBio Sequel II HiFi; Bionano DLS; 3D DNA Hi-C
Laurasiatheria	Artiodactyla/Cetacea	Mesoplodon densirostris (Blainville's beaked whale)	GCF_025265405.1 (mMesDen1 primary haplotype)	PacBio Sequel II HiFi; Bionano optical mapping; Illumina NovaSeq 6000; in situ Hi-C
Laurasiatheria	Artiodactyla/Cetacea	Balaenoptera acutorostrata (minke whale)	GCF_949987535.1 (mBalAcu1.1)	PacBio,Arima2
Laurasiatheria	Artiodactyla/Cetacea	Eschrichtius robustus (grey whale)	GCF_028021215.1 (mEscRob2.pri)	PacBio Sequel II HiFi; 3D-DNA Hi-C
Laurasiatheria	Artiodactyla/Bovidae	Bos taurus (cattle)	GCF_002263795.3 (ARS-UCD2.0)	PacBio; Illumina NextSeq 500; Illumina HiSeq; Illumina GAII
Laurasiatheria	Artiodactyla/Bovidae	Ovis aries (sheep)	GCA_040805955.1 (T2T-sheep1.0)	ONT,NGS, Hi-C, Bionano, HiFi
Laurasiatheria	Artiodactyla/Suidae	Sus scrofa (pig)	GCA_000003025.7 (T2T-Sscrofa)	Oxford Nanopore PromethION; PacBio Sequel
Laurasiatheria	Artiodactyla/Suidae	Hippopotamus amphibius kiboko	GCF_030028045.1 (mHipAmp2.hap2)	PacBio Sequel II HiFi; Arima Hi-C v2
Laurasiatheria	Carnivora/Canidae	Canis lupus familiaris (dog)	GCA_012044875.1 (ASM1204487v1)	Oxford Nanopore GridION; Illumina NovaSeq
Laurasiatheria	Carnivora/Felidae	Felis catus (cat)	GCF_018350175.1 (F.catus_Fca126_mat1.0)	PacBio Sequel 2
Laurasiatheria	Carnivora/Mustelidae	Meles meles (Eurasian badger)	GCF_922984935.1 (mMelMel3.1 paternal haplotype)	85x PacBio data,Arima Hi-C
Laurasiatheria	Carnivora/Phocidae	Neomonachus schauinslandi (Hawaiian monk seal)	GCF_002201575.2 (ASM220157v2)	Oxford Nanopore GridIONIllumina HiSeq; BioNano Saphyr; Illumina NovaSeq; Oxford Nanopore GridION
Laurasiatheria	Perissodactyla/Rhinocerotidae	Diceros bicornis minor (black rhinoceros)	GCF_020826845.1 (mDicBic1.mat.cur)	PacBio Sequel II HiFi; Bionano Genomics DLS; Illumina HiSeq; Arima Genomics Hi-C v2
Laurasiatheria	Perissodactyla/Rhinocerotidae	Equus caballus (horse)	GCF_041296265.1 (TB-T2T)	Illumina; Oxford Nanopore PromethION; PacBio Sequel
Laurasiatheria	Perissodactyla/Rhinocerotidae	Tapirus indicus (Asiatic tapir)	GCA_031878705.1 (mTapInd1.hap2)	PacBio Sequel II HiFi; Dovetail OmniC
Laurasiatheria	Eulipotyphla/Soricidae	Sorex araneus (European shrew)	GCF_027595985.1 (mSorAra2.pri)	PacBio Sequel II HiFi; Bionano Genomics DLS; Arima Hi-C v2
Laurasiatheria	Eulipotyphla/Erinaceidae	Erinaceus europaeus (European hedgehog)	GCF_950295315.1 (mEriEur2.1)	PacBio,Arima2
Laurasiatheria	Eulipotyphla/Talpidae	Talpa occidentalis (iberian mole)	GCF_014898055.3 (MPIMG_talOcc4v2.1)	PacBio; Illumina NextSeq
Laurasiatheria	Pholidota/Manidae	Manis pentadactyla (Chinese pangolin)	GCF_030020395.1 (mManPen7.hap1)	PacBio Sequel II HiFi; Dovetail OmniC
Xenarthra	Pilosa/Megalonychidae	Choloepus didactylus (southern two-toed sloth)	GCF_015220235.1 (mChoDid1.pri)	PacBio Sequel I CLR; Illumina NovaSeq; Arima Genomics Hi-C; Bionano Genomics DLS
Xenarthra	Pilosa/Myrmecophagidae	Tamandua tetradactyla (southern tamandua)	GCA_023851605.1 (mTamTet1.pri)	PacBio Sequel I CLR; Illumina NovaSeq; Bionano Genomics DLS; Arima Genomics Hi-C
Xenarthra	Cingulata/Dasypodidae	Dasypus novemcinctus (nine-banded armadillo)	GCF_030445035.1 (mDasNov1.hap2)	PacBio Sequel II HiFi; Bionano DLS; Arima Hi-C v2
Xenarthra	Cingulata/Chlamyphoridae	Tolypeutes matacus	GCA_026826555.1 (mTolMat1)	Illumina HiSeq

### Sheet: Sus scrofa
Breed	SNORD116	SNORD115	Genome	Sequencing technology
Sus scrofa (Bamei)	516	8	Sus scrofa (pig) - GCA_030704935.2 (ASM3070493v2)	PacBio Sequel; Oxford Nanopore PromethION
Sus scrofa (Chenghua)	492	8	Sus scrofa (pig) - GCA_037447515.1 (ASM3744751v1)	PacBio
Sus scrofa (Wuzhishan)	421	8	Sus scrofa (pig) - GCA_965154145.1 (Wuzhishan pig genome)	PACBIO NANOPORE ILLUMINA
Sus scrofa (SSC_HxYL_T2T_F1_AM1)	353	8	Sus scrofa (pig) - GCA_054392235.2 (ASM5439223v2)	Oxford Nanopore; PacBio Sequel
Sus scrofa (SSC_HxYL_T2T_F1_AM1)	349	8	Sus scrofa (pig) - GCA_054392225.1 (Sscrofa_HxYL_paternal_Hampshire_1.0)	PacBio Sequel
Sus scrofa (Banna miniature)	337	8	Sus scrofa (pig) - GCA_041937265.1 (Banna)	PacBio Sequel II; Illumina NovaSeq
Sus scrofa (duroc)_TJ Tabasco	335	8	Sus scrofa (pig) - GCA_000003025.7 (T2T-Sscrofa)	Oxford Nanopore PromethION; PacBio Sequel
Sus scrofa (Anqing Six-end-white pig)	331	8	Sus scrofa (pig) - GCA_050231125.1 (ASM5023112v1)	Pacbio Revio
Sus scrofa (Wuzhishan)	324	8	Sus scrofa (pig) - GCA_048338725.1 (T2T_pig1.0)	PacBio Sequel; Oxford Nanopore PromethION; Illumina NovaSeq; BioNano DLS
Sus scrofa (Koelbroek)	315	8	Sus scrofa (pig) - GCA_055447695.1 (ASM5544769v1)	PacBio Sequel
Sus scrofa (juema)	296	8	Sus scrofa (pig) - GCA_040869115.1 (ASM4086911v1)	PacBio Sequel
Sus scrofa (Neijiang pig)	255	8	Sus scrofa (pig) - GCA_049999145.1 (NJ_2022_AUG)	PacBio Sequel
Sus scrofa (Large white)	140	8	Sus scrofa (pig) - GCA_044906105.1 (ASM4490610v1)	PacBio Sequel
Sus scrofa (norwegian_landrace)	96	8	Sus scrofa (pig) - GCA_963921485.1 (norwegian_landrace)	PromethION
Sus scrofa (Wisconsin Miniature Swine)	45	8	Sus scrofa (pig) - GCA_046630025.1 (UWBC_WMS_v1)	Oxford Nanopore GridION; PacBio Sequel; Arima Hi-C
Sus scrofa (Korean mini pig)	40	8	Sus scrofa (pig) - GCA_039654815.1 (ASM3965481v1)	PacBio Sequel
Sus scrofa (Babraham)	27	8	Sus scrofa (pig) - GCA_031225015.1 (TPI_Babraham_pig_v1)	PacBio Sequel; Illumina NovaSeq)
Sus scrofa (Nanchukmacdon)	17	8	Sus scrofa (pig) - GCA_031306245.1 (NCMD)	PacBio Sequel
Sus scrofa (duroc)_TJ Tabasco	16	8	Sus scrofa (pig) - GCF_000003025.6 (Sscrofa11.1)	PacBio
Sus scrofa (Ningxiang)	14	8	Sus scrofa domesticus (domestic pig) - GCA_020567905.1 (ASM2056790v1)	PacBio
Sus scrofa (duroc)-CAU-QG-20150412	8	8	Sus scrofa (pig) - GCA_015776825.1 (Ninghe_Sus_1)	Illumina HiSeq; PacBio RSII
Sus scrofa (HJB)	8	8	Sus scrofa (pig) - GCA_044906185.1 (ASM4490618v1)	PacBio Sequel
Sus scrofa (Huai )	4	8	Sus scrofa scrofa - GCA_041729645.1 (CAU_Huaizhu_1.1)	PacBio Sequel II
Sus scrofa (Bama miniature)	3	8	Sus scrofa (pig) - GCA_007644095.1 (ASM764409v1)	Illumina; PacBio; Oxford Nanopore MinION; 10x Genomics; Hi-C
Sus scrofa (Meishan)	0	8	Sus scrofa domesticus (domestic pig) - GCA_017957985.1 (ASM1795798v1)	Illumina NovaSeq; PacBio Sequel

### Sheet: Bos taurus
Breed	SNORD116	SNORD115	Genome	Sequencing technology
Bos taurus (Hereford, reference genome)	24	6	Bos taurus (domestic cattle) - GCF_002263795.3 (ARS-UCD2.0)	PacBio; Illumina NextSeq 500; Illumina HiSeq; Illumina GAII
Bos taurus (Guyuan cattle)	79	6	Bos taurus (domestic cattle) - GCA_051106085.1 (Guyuan_Btau_1.0)	PacBio Sequel
Bos taurus (Wagyu)	109	6	Bos taurus (domestic cattle) - GCA_040286185.1 (UOA_Wagyu_1)	PacBio Sequel; Oxford Nanopore
Bos taurus (Mongolian cattle)	81	6	Bos taurus (domestic cattle) - GCA_043882115.1 (ASM4388211v1)	PacBio Sequel
Bos taurus (Tibetan)	81	6	Bos taurus (domestic cattle) - GCA_047652215.1 (ASM4765221v1)	PacBio Sequel II-CCS
Bos taurus (Tuli)	92	6	Bos taurus (domestic cattle) - GCA_040285425.1 (UOA_Tuli_1)	PacBio Sequel; Oxford Nanopore
Bos taurus (NRF)	69	6	Bos taurus (domestic cattle) - GCA_963921495.1 (NRF)	PromethION
Bos taurus (NR2025)	85	6	Bos taurus (domestic cattle) - GCA_977970235.1 (NR2025_2P)	PACBIO_SMRT (39x), ONT (56x), ILLUMINA (28x)
Bos taurus (Yanbian cattle)	64	1	Bos taurus (domestic cattle) - GCA_051122635.1 (YB_JAAS)	PacBio
Bos taurus (Hanwoo)	68	6	Bos taurus (domestic cattle) - GCA_028973685.2 (SNU_Hanwoo_2.0)	PacBio Sequel
Bos taurus (Jersey)	30	6	Bos taurus (domestic cattle) - GCA_021234555.1 (ARS-LIC_NZ_Jersey)	PacBio Sequel
Bos taurus (Mongolian)	29	6	Bos taurus (domestic cattle) - GCA_039881175.1 (ASM3988117v1)	Oxford Nanopore
Bos taurus (Holstein-Friesian)	13	6	Bos taurus (domestic cattle) - GCA_021347905.1 (ARS-LIC_NZ_Holstein-Friesian_1)	PacBio RSII
Bos taurus (Drakensberger)	76	6	Bos taurus (domestic cattle) - GCA_054825135.1 (ASM5482513v1)	PacBio; Oxford Nanopore PromethION; Illumina NovaSeq
Bos taurus (breed Arequipa fighting bull	9	7	Bos taurus (domestic cattle) - GCA_024542955.1 (B.taurus_INIA.1)
Bos taurus (breed Hereford)	16	6	Bos taurus (domestic cattle) - GCF_000003205.7 (Btau_5.0.1)
Bos taurus (breed Hereford)	16	6	Bos taurus (domestic cattle) - GCF_000003055.6 (Bos_taurus_UMD_3.1.1)

### Sheet: Bos taurus (french breeds)
Breed	SNORD116	SNORD115	Genome	Sequencing technology
ABONDANCE (12)	20	6	Bos taurus (domestic cattle) - GCA_965153525.2 (seqoccin.Bt.SAMEA117655774.scaffold)	PacBio SequelII platform
ABONDANCE (12)	20	6	Bos taurus (domestic cattle) - GCA_965153585.2 (seqoccin.Bt.SAMEA117655765.scaffold)	PacBio SequelII platform
ABONDANCE (12)	19	6	Bos taurus (domestic cattle) - GCA_965153515.2 (seqoccin.Bt.SAMEA117655768.scaffold)	PacBio SequelII platform
ABONDANCE (12)	18	6	Bos taurus (domestic cattle) - GCA_965153495.2 (seqoccin.Bt.SAMEA117655769.scaffold)	PacBio SequelII platform
ABONDANCE (12)	18	6	Bos taurus (domestic cattle) - GCA_965153665.2 (seqoccin.Bt.SAMEA117655770.scaffold)	PacBio SequelII platform
AUBRAC (14)	31	6	Bos taurus (domestic cattle) - GCA_965153995.2 (seqoccin.Bt.SAMEA117655827.scaffold)	PacBio SequelII platform
AUBRAC (14)	28	6	Bos taurus (domestic cattle) - GCA_965153825.2 (seqoccin.Bt.SAMEA117655781.scaffold)	PacBio SequelII platform
AUBRAC (14)	28	6	Bos taurus (domestic cattle) - GCA_965153845.2 (seqoccin.Bt.SAMEA117655826.scaffold)	PacBio SequelII platform
AUBRAC (14)	19	6	Bos taurus (domestic cattle) - GCA_965153955.2 (seqoccin.Bt.SAMEA117655777.scaffold)	PacBio SequelII platform
AUBRAC (14)	18	6	Bos taurus (domestic cattle) - GCA_965153945.2 (seqoccin.Bt.SAMEA117655779.scaffold)	PacBio SequelII platform
AUBRAC (14)	17	6	Bos taurus (domestic cattle) - GCA_965153595.2 (seqoccin.Bt.SAMEA117655776.scaffold)	PacBio SequelII platform
AUBRAC (14)	14	6	Bos taurus (domestic cattle) - GCA_965153865.2 (seqoccin.Bt.SAMEA117655778.scaffold)	PacBio SequelII platform
BLONDE d'AQUITAINE (79)	23	6	Bos taurus (domestic cattle) - GCA_965153915.2 (seqoccin.Bt.SAMEA117655788.scaffold)	PacBio SequelII platform
BLONDE d'AQUITAINE (79)	20	6	Bos taurus (domestic cattle) - GCA_965153885.2 (seqoccin.Bt.SAMEA117655792.scaffold)	PacBio SequelII platform
BLONDE d'AQUITAINE (79)	19	6	Bos taurus (domestic cattle) - GCA_965153975.2 (seqoccin.Bt.SAMEA117655791.scaffold)	PacBio SequelII platform
BLONDE d'AQUITAINE (79)	15	6	Bos taurus (domestic cattle) - GCA_965153965.2 (seqoccin.Bt.SAMEA117655789.scaffold)	PacBio SequelII platform
BRUNE (21)	25	6	Bos taurus (domestic cattle) - GCA_965153835.2 (seqoccin.Bt.SAMEA117655803.scaffold)	PacBio SequelII platform
BRUNE (21)	18	6	Bos taurus (domestic cattle) - GCA_965154005.2 (seqoccin.Bt.SAMEA117655805.scaffold)	PacBio SequelII platform
BRUNE (21)	17	6	Bos taurus (domestic cattle) - GCA_965153765.2 (seqoccin.Bt.SAMEA117655801.scaffold)	PacBio SequelII platform
BRUNE (21)	16	6	Bos taurus (domestic cattle) - GCA_965153715.2 (seqoccin.Bt.SAMEA117655802.scaffold)	PacBio SequelII platform
BRUNE (21)	4	6	Bos taurus (domestic cattle) - GCA_965153935.2 (seqoccin.Bt.SAMEA117655804.scaffold)	PacBio SequelII platform
CHAROLAISE (38)	21	6	Bos taurus (domestic cattle) - GCA_965153895.2 (seqoccin.Bt.SAMEA117655825.scaffold)	PacBio SequelII platform
CHAROLAISE (38)	19	6	Bos taurus (domestic cattle) - GCA_965153745.2 (seqoccin.Bt.SAMEA117655831.scaffold)	PacBio SequelII platform
CHAROLAISE (38)	18	6	Bos taurus (domestic cattle) - GCA_965153785.2 (seqoccin.Bt.SAMEA117655828.scaffold)	PacBio SequelII platform
CHAROLAISE (38)	16	6	Bos taurus (domestic cattle) - GCA_965153755.2 (seqoccin.Bt.SAMEA117655820.scaffold)	PacBio SequelII platform
HOLSTEIN (66)	25	6	Bos taurus (domestic cattle) - GCA_965153605.2 (seqoccin.Bt.SAMEA117655730.scaffold)	PacBio SequelII platform
HOLSTEIN (66)	23	6	Bos taurus (domestic cattle) - GCA_965153705.2 (seqoccin.Bt.SAMEA117655755.scaffold)	PacBio SequelII platform
HOLSTEIN (66)	22	6	Bos taurus (domestic cattle) - GCA_965153485.2 (seqoccin.Bt.SAMEA117655733.scaffold)	PacBio SequelII platform
HOLSTEIN (66)	22	6	Bos taurus (domestic cattle) - GCA_965153635.2 (seqoccin.Bt.SAMEA117655759.scaffold)	PacBio SequelII platform
HOLSTEIN (66)	22	6	Bos taurus (domestic cattle) - GCA_965153655.2 (seqoccin.Bt.SAMEA117655728.scaffold)	PacBio SequelII platform
HOLSTEIN (66)	20	6	Bos taurus (domestic cattle) - GCA_965153615.2 (seqoccin.Bt.SAMEA117655762.scaffold)	PacBio SequelII platform
HOLSTEIN (66)	18	6	Bos taurus (domestic cattle) - GCA_965153535.2 (seqoccin.Bt.SAMEA117655731.scaffold)	PacBio SequelII platform
HOLSTEIN (66)	17	6	Bos taurus (domestic cattle) - GCA_965153475.2 (seqoccin.Bt.SAMEA117655760.scaffold)	PacBio SequelII platform
LIMOUSINE (34)	22	6	Bos taurus (domestic cattle) - GCA_965154065.2 (seqoccin.Bt.SAMEA117655842.scaffold)	PacBio SequelII platform
LIMOUSINE (34)	19	6	Bos taurus (domestic cattle) - GCA_965154085.2 (seqoccin.Bt.SAMEA117655843.scaffold)	PacBio SequelII platform
MONTBELIARDE (46)	19	6	Bos taurus (domestic cattle) - GCA_965153685.2 (seqoccin.Bt.SAMEA117655708.scaffold)	PacBio SequelII platform
MONTBELIARDE (46)	18	6	Bos taurus (domestic cattle) - GCA_965153695.2 (seqoccin.Bt.SAMEA117655746.scaffold)	PacBio SequelII platform
MONTBELIARDE (46)	17	6	Bos taurus (domestic cattle) - GCA_965153645.2 (seqoccin.Bt.SAMEA117655707.scaffold)	PacBio SequelII platform
MONTBELIARDE (46)	16	6	Bos taurus (domestic cattle) - GCA_965154035.2 (seqoccin.Bt.SAMEA117655800.scaffold)	PacBio SequelII platform
MONTBELIARDE (46)	11	6	Bos taurus (domestic cattle) - GCA_965153625.2 (seqoccin.Bt.SAMEA117655753.scaffold)	PacBio SequelII platform
NORMANDE (56)	27	6	Bos taurus (domestic cattle) - GCA_965153855.2 (seqoccin.Bt.SAMEA117655815.scaffold)	PacBio SequelII platform
NORMANDE (56)	24	6	Bos taurus (domestic cattle) - GCA_965153545.2 (seqoccin.Bt.SAMEA117655722.scaffold)	PacBio SequelII platform
NORMANDE (56)	20	6	Bos taurus (domestic cattle) - GCA_965153575.2 (seqoccin.Bt.SAMEA117655739.scaffold)	PacBio SequelII platform
NORMANDE (56)	19	6	Bos taurus (domestic cattle) - GCA_965153505.2 (seqoccin.Bt.SAMEA117655735.scaffold)	PacBio SequelII platform
NORMANDE (56)	19	6	Bos taurus (domestic cattle) - GCA_965153555.2 (seqoccin.Bt.SAMEA117655720.scaffold)	PacBio SequelII platform
NORMANDE (56)	19	6	Bos taurus (domestic cattle) - GCA_965153675.2 (seqoccin.Bt.SAMEA117655710.scaffold)	PacBio SequelII platform
NORMANDE (56)	18	6	Bos taurus (domestic cattle) - GCA_965153565.2 (seqoccin.Bt.SAMEA117655718.scaffold)	PacBio SequelII platform
PARTHENAISE (71)	17	6	Bos taurus (domestic cattle) - GCA_965153925.2 (seqoccin.Bt.SAMEA117655818.scaffold)	PacBio SequelII platform
PARTHENAISE (71)	15	6	Bos taurus (domestic cattle) - GCA_965153795.2 (seqoccin.Bt.SAMEA117655819.scaffold)	PacBio SequelII platform
PARTHENAISE (71)	13	6	Bos taurus (domestic cattle) - GCA_965153805.2 (seqoccin.Bt.SAMEA117655817.scaffold)	PacBio SequelII platform
ROUGE FLAMANDE (63)	26	6	Bos taurus (domestic cattle) - GCA_965154095.2 (seqoccin.Bt.SAMEA117655838.scaffold)	PacBio SequelII platform
ROUGE FLAMANDE (63)	11	6	Bos taurus (domestic cattle) - GCA_965154105.2 (seqoccin.Bt.SAMEA117655837.scaffold)	PacBio SequelII platform
SIMMENTAL F (35)	22	6	Bos taurus (domestic cattle) - GCA_965153815.2 (seqoccin.Bt.SAMEA117655810.scaffold)	PacBio SequelII platform
SIMMENTAL F (35)	19	6	Bos taurus (domestic cattle) - GCA_965153985.2 (seqoccin.Bt.SAMEA117655809.scaffold)	PacBio SequelII platform
SIMMENTAL F (35)	18	6	Bos taurus (domestic cattle) - GCA_965153775.2 (seqoccin.Bt.SAMEA117655807.scaffold)	PacBio SequelII platform
TARENTAISE (31)	23	6	Bos taurus (domestic cattle) - GCA_965154025.2 (seqoccin.Bt.SAMEA117655784.scaffold)	PacBio SequelII platform
TARENTAISE (31)	22	6	Bos taurus (domestic cattle) - GCA_965154015.2 (seqoccin.Bt.SAMEA117655786.scaffold)	PacBio SequelII platform
TARENTAISE (31)	19	6	Bos taurus (domestic cattle) - GCA_965153905.2 (seqoccin.Bt.SAMEA117655785.scaffold)	PacBio SequelII platform
TARENTAISE (31)	17	6	Bos taurus (domestic cattle) - GCA_965153735.2 (seqoccin.Bt.SAMEA117655787.scaffold)	PacBio SequelII platform
TARENTAISE (31)	16	6	Bos taurus (domestic cattle) - GCA_965154055.2 (seqoccin.Bt.SAMEA117655783.scaffold)	PacBio SequelII platform
VOSGIENNE (57)	24	6	Bos taurus (domestic cattle) - GCA_965154075.2 (seqoccin.Bt.SAMEA117655835.scaffold)	PacBio SequelII platform
VOSGIENNE (57)	23	6	Bos taurus (domestic cattle) - GCA_965153725.2 (seqoccin.Bt.SAMEA117655832.scaffold)	PacBio SequelII platform
VOSGIENNE (57)	20	6	Bos taurus (domestic cattle) - GCA_965154045.2 (seqoccin.Bt.SAMEA117655833.scaffold)	PacBio SequelII platform
VOSGIENNE (57)	16	6	Bos taurus (domestic cattle) - GCA_965153875.2 (seqoccin.Bt.SAMEA117655834.scaffold)	PacBio SequelII platform

### Sheet: Ovis aries
Breed	SNORD116	SNORD115	Genome	Sequencing technology
Ovis aries (Rambouillet sheep)	34	6	Ovis aries (sheep) - GCF_016772045.2 (ARS-UI_Ramb_v3.0)	Oxford Nanopore PromethION; PacBio RSII; Illumina HiSeq
Ovis aries (hu sheep)	24	6	Ovis aries (sheep) - GCA_040805955.1 (T2T-sheep1.0)	NGS, Hi-C, Bionano, HiFi and ONT
Ovis aries (hu sheep)	26	6	Ovis aries (sheep) - GCA_011170295.1 (ASM1117029v1)	Oxford Nanopore PromethION; Illumina HiSeq
Ovis aries (hu sheep) -	24	6	Ovis aries (sheep) - GCA_041121725.1 (T2T-sheep1.0M)	NGS, Hi-C, HiFi and ONT
Ovis aries (Najdi sheep) - Najdi1268-Male	28	6	Ovis aries (sheep) - GCA_057332225.1 (NLFDP_OvArieNajdiMale_T2T_1.0)	Illumina; Oxford Nanopore; PacBio
Ovis aries (Najdi sheep) - Najdi1271-Female	36	6	Ovis aries (sheep) - GCA_057332215.1 (NLFDP_OvArieNajdiFemle_T2T_1.0)	Illumina; Oxford Nanopore; PacBio
Ovis aries (East Friesian sheep)	34	6	Ovis aries (sheep) - GCA_033439445.1 (ASM3343944v1)	PacBio RSII; Oxford Nanopore PromethION; DNBSEQ
Ovis aries (East Friesian sheep, isolate 391)	35	6	Ovis aries (sheep) - GCA_018804185.1 (NWAFU_Friesian_1.0)	PacBio HiFi
Ovis aries (East Friesian sheep, isolate EF_391)	33	6	Ovis aries (sheep) - GCA_022702665.1 (ASM2270266v1)	PacBio Sequel
Ovis aries (East Friesian sheep)	35	6	Ovis aries (sheep) - GCA_022702505.1 (ASM2270250v1)	PacBio Sequel
Ovis aries (Polled Dorset sheep)	48	6	Ovis aries (sheep) - GCA_022416915.1 (ASM2241691v1)	PacBio Sequel
Ovis aries (Polled Dorset sheep)	11	6	Ovis aries (sheep) - GCA_021327435.1 (ASM2132743v1)	PacBio Sequel
Ovis aries (Polled Dorset sheep)	40	6	Ovis aries (sheep) - GCA_021328995.1 (ASM2132899v1)	PacBio Sequel
Ovis aries (Awassi)	33	6	Ovis aries (sheep) - GCA_040543055.1 (ASM4054305v1)	PacBio
Ovis aries (Ujimqin sheep)	32	6	Ovis aries (sheep) - GCA_022416755.1 (ASM2241675v1)	PacBio Sequel
Ovis aries (Qiaoke sheep)	27	6	Ovis aries (sheep) - GCA_021326705.1 (ASM2132670v1)	PacBio Sequel
Ovis aries (Qiaoke sheep)	24	6	Ovis aries (sheep) - GCA_021326735.1 (ASM2132673v1)	PacBio Sequel
Ovis aries (Qiaoke sheep)	27	6	Ovis aries (sheep) - GCA_022416685.1 (ASM2241668v1)	PacBio Sequel
Ovis aries (Tibetan sheep)	31	6	Ovis aries (sheep) - GCA_017524585.1 (CAU_O.aries_1.0)	PacBio Sequel; Illumina NovaSeq
Ovis aries (Kazak sheep)	29	6	Ovis aries (sheep) - GCA_022432845.1 (ASM2243284v1)	PacBio Sequel
Ovis aries (Texel sheep)	36	6	Ovis aries (sheep) - GCA_021325835.1 (ASM2132583v1)	PacBio Sequel
Ovis aries (Butuo black sheep)	27	6	Ovis aries (sheep) - GCA_050916685.1 (ASM5091668v1)	PacBio RSII
Ovis aries (Charollais CHA1)	30	6	Ovis aries (sheep) - GCA_021325815.1 (ASM2132581v1)	PacBio Sequel
Ovis aries (Charollais CHA1)	35	6	Ovis aries (sheep) - GCA_021325855.1 (ASM2132585v1)	PacBio Sequel
Ovis aries (Charollais CHA1)	35	6	Ovis aries (sheep) - GCA_022416745.1 (ASM2241674v1)	PacBio Sequel
Ovis aries (Chinese Merino sheep MER1)	19	6	Ovis aries (sheep) - GCA_022432825.1 (ASM2243282v1)	PacBio Sequel
Ovis aries (Dorper)	31	6	Ovis aries (sheep) - GCA_019145175.1 (ASM1914517v1)	Oxford Nanopore GridION
Ovis aries (Guide black fur sheep, isolated GD)	28	6	Ovis aries (sheep) - GCA_040259355.1 (ASM4025935v1)	PacBio Sequel
Ovis aries (Kermani)	30	6	Ovis aries (sheep) - GCA_021325905.1 (ASM2132590v1)	PacBio Sequel
Ovis aries (Kermani)	30	6	Ovis aries (sheep) - GCA_022432835.1 (ASM2243283v1)	PacBio Sequel
Ovis aries (sheep)	20	6	Ovis aries (sheep) - GCA_965363385.1 (seqoccin.Sh.SAMEA118215306)	GeT-PlaGe
Ovis aries (sheep)	14	6	Ovis aries (sheep) - GCA_965363425.1 (seqoccin.Sh.SAMEA118215300)	GeT-PlaGe
Ovis aries (sheep)	24	6	Ovis aries (sheep) - GCA_965363435.1 (seqoccin.Sh.SAMEA118215309)	GeT-PlaGe
Ovis aries (sheep)	21	6	Ovis aries (sheep) - GCA_965363445.1 (seqoccin.Sh.SAMEA118215297)	GeT-PlaGe
Ovis aries (sheep)	24	6	Ovis aries (sheep) - GCA_965363705.1 (seqoccin.Sh.SAMEA118215298)	GeT-PlaGe
Ovis aries (sheep)	27	6	Ovis aries (sheep) - GCA_965363785.1 (seqoccin.Sh.SAMEA118215299)	GeT-PlaGe
Ovis aries (sheep)	15	6	Ovis aries (sheep) - GCA_965364765.1 (seqoccin.Sh.SAMEA118215305)	GeT-PlaGe
Ovis aries (sheep)	22	6	Ovis aries (sheep) - GCA_965364855.1 (seqoccin.Sh.SAMEA118215308)	GeT-PlaGe
Ovis aries (sheep)	16	6	Ovis aries (sheep) - GCA_965365915.1 (seqoccin.Sh.SAMEA118215307)	GeT-PlaGe
Ovis aries (Pedi)	26	6	Ovis aries (sheep) - GCA_050084895.1 (ASM5008489v1)	PacBio; Omni C
Ovis aries (Romanov)	27	6	Ovis aries (sheep) - GCA_024222175.1 (ASM2422217v1)	PacBio Sequel
Ovis aries (Romanov)	27	6	Ovis aries (sheep) - GCA_024256505.1 (ASM2425650v1)	PacBio Sequel
Ovis aries (Suffolk sheep SFK1)	25	6	Ovis aries (sheep) - GCA_021327285.1 (ASM2132728v1)	PacBio Sequel
Ovis aries (Suffolk sheep SFK1)	30	6	Ovis aries (sheep) - GCA_022416725.1 (ASM2241672v1)	PacBio Sequel
Ovis aries (Suffolk sheep SFK1)	30	6	Ovis aries (sheep) - GCA_021327245.1 (ASM2132724v1)	PacBio Sequel
Ovis aries (Romanov x White Dorper)	36	6	Ovis aries (sheep) - GCA_022244695.1 (Oar_ARS-UKY_WhiteDorper_v1.0)	PacBio Sequel; Oxford Nanopore
Ovis aries (Romanov x White Dorper)	33	6	Ovis aries (sheep) - GCA_022244705.1 (Oar_ARS-UKY_Romanov_v1.0)	PacBio Sequel; Oxford Nanopore
Ovis aries (Romney sheep)	28	6	Ovis aries (sheep) - GCA_021327145.1 (ASM2132714v1)	PacBio Sequel
Ovis aries (Romney sheep)	24	6	Ovis aries (sheep) - GCA_022538005.1 (ASM2253800v1)	PacBio Sequel
Ovis aries (Romney sheep)	30	6	Ovis aries (sheep) - GCA_021327245.1 (ASM2132724v1)	PacBio Sequel
Ovis aries (Texel)	36	6	Ovis aries (sheep) - GCA_021325835.1 (ASM2132583v1)	PacBio Sequel
Ovis aries (Texel)	28	6	Ovis aries (sheep) - GCA_021327395.1 (ASM2132739v1)	PacBio Sequel
Ovis aries (Texel)	35	6	Ovis aries (sheep) - GCA_022416775.1 (ASM2241677v1)	PacBio Sequel
Ovis aries (Ujimqin sheep )	32	6	Ovis aries (sheep) - GCA_021327305.1 (ASM2132730v1)	PacBio Sequel
Ovis aries (Ujimqin sheep )	32	6	Ovis aries (sheep) - GCA_022416755.1 (ASM2241675v1)	PacBio Sequel
Ovis aries (Waggir sheep )	20	6	Ovis aries (sheep) - GCA_024222135.1 (ASM2422213v1)	PacBio Sequel
Ovis aries (Waggir sheep )	27	6	Ovis aries (sheep) - GCA_024222185.1 (ASM2422218v1)	PacBio Sequel
Ovis aries (Waggir sheep )	27	6	Ovis aries (sheep) - GCA_024222265.1 (ASM2422226v1)	PacBio Sequel
Ovis aries (White Dorper sheep )	31	6	Ovis aries (sheep) - GCA_021327335.1 (ASM2132733v1)	PacBio Sequel
Ovis aries (White Dorper sheep )	31	6	Ovis aries (sheep) - GCA_021327355.1 (ASM2132735v1)	PacBio Sequel
Ovis aries (White Dorper sheep )	31	6	Ovis aries (sheep) - GCA_022416695.1 (ASM2241669v1)	PacBio Sequel
Ovis aries (Yunnan sheep sheep )	26	6	Ovis aries (sheep) - GCA_021328955.1 (ASM2132895v1)	PacBio Sequel
Ovis aries (Yunnan sheep sheep )	30	6	Ovis aries (sheep) - GCA_021327375.1 (ASM2132737v1)	PacBio Sequel
Ovis aries (Yunnan sheep sheep )	30	6	Ovis aries (sheep) - GCA_022416785.1 (ASM2241678v1)	PacBio Sequel

### Sheet: Equus caballus
Breed	SNORD116	SNORD115	Genome	Sequencing technology
Equus caballus - thoroughbred	42	9	Equus caballus (horse) - GCF_041296265.1 (TB-T2T)	Illumina NovaSeq; Oxford Nanopore PromethION; Pacbio Revio
Equus caballus - Mongolian horse	54	9	Equus caballus (horse) - GCA_052818215.1 (T2T-horse1.0)	Illumina NovaSeq; Oxford Nanopore PromethION; Pacbio Revio
Equus caballus -YW-2025a	46	9	Equus caballus (horse) - GCA_052323815.1 (ASM5232381v1)	PacBio
Equus caballus - mEquCab1 (paternal)	58	9	Equus caballus (horse) - GCA_036426135.1 (mEquCab1.pat)	PacBio Sequel II HiFi; Dovetail OmniC
Equus caballus - mEquCab1 (maternal)	50	9	Equus caballus (horse) - GCA_036418255.1 (mEquCab1.mat)	PacBio Sequel II HiFi; Dovetail OmniC
Equus caballus - Friesian	22	9	Equus caballus (horse) - GCA_964023265.1 (EquCab_Friesian_WUR)	OXFORD_NANOPORE
Equus caballus -Dutch Warmblood horse dressage	28	9	Equus caballus (horse) - GCA_964023255.1 (EquCab_Warmblood_WUR)	OXFORD_NANOPORE
Equus caballus - Debao pony	22	9	Equus caballus (horse) - GCA_048565035.1 (AGIS_DeBao_1.0)	PacBio Sequel; Illumina NovaSeq
Equus caballus - Thoroughbred Horse with Arabian Chromosome Y	42	9	Equus caballus (horse) - GCA_974807945.1 (TB-T2TwithArabianChrY)	Illumina,Oxford Nanopore PromethION,PacBio Sequel
Equus caballus-25H	17	9	Equus caballus (horse) - GCA_029814075.1 (25H)	Oxford Nanopore PromethION
Equus caballus-16H	12	9	Equus caballus (horse) - GCA_029784105.1 (16H)	Nanopore sequencing of 16H horse genome
Equus caballus-2H	19	9	Equus caballus (horse) - GCA_029814115.1 (2H)	Oxford Nanopore PromethION
Equus caballus-9H	23	9	Equus caballus (horse) - GCA_029818875.1 (9H)	Nanopore sequencing of 9H horse genome
Equus caballus- Finnhorse reference genome	19	9	Equus caballus (horse) - GCA_965118105.1 (EquCab_Finn)	Pacbio, Omni-C
Equus caballus-30H	12	9	Equus caballus (horse) - GCA_029784085.1 (30H)	Nanopore sequencing of 30H horse genome

### Sheet: Capra hircus
Breed	SNORD116	SNORD115	Genome	Sequencing technology
Capra hircus - San Clemente	18	6	Capra hircus (goat) - GCF_001704415.2 (ARS1.2)	PacBio
Capra hircus - Inner Mongolia cashmere goat	29	6	Capra hircus (goat) - GCA_040806595.1 (T2T-goat1.0)	PacBio Sequel; Oxford Nanopore PromethION
Capra hircus - Inner Mongolia cashmere goat	29	6	Capra hircus (goat) - GCA_041735815.1 (T2T-goat2.0)	PacBio Sequel; Oxford Nanopore PromethION
Capra hircus - Inner Mongolia cashmere goat	24	6	Capra hircus (goat) - GCA_040970035.1 (T2T-goat2.0M)	PacBio Sequel; Oxford Nanopore PromethION
Capra hircus - Inner Mongolia cashmere goat	24	6	Capra hircus (goat) - GCA_041736475.1 (T2T-goat1.0M)	PacBio
Capra hircus - Inner Mongolia cashmere goat	30	3	Capra hircus (goat) - GCA_040822015.1 (ASM4082201v1)	PacBio RSII; Oxford Nanopore PromethION
Capra hircus - Hainan black Goat (breed)	29	6	Capra hircus (goat) - GCA_047671635.1 (ASM4767163v1)	PacBio Sequel
Capra hircus - Tibetan Goat (breed)	27	6	Capra hircus (goat) - GCA_046464075.1 (ASM4646407v1)	PacBio Sequel
Capra hircus - Tibetan Goat (breed)	27	6	Capra hircus (goat) - GCA_049004455.1 (ASM4900445v1)	PacBio Sequel
Capra hircus - Tibetan Goat (breed)	25	6	Capra hircus (goat) - GCA_049004405.1 (ASM4900440v1)	PacBio Sequel
Capra hircus - Shanbei Cashmere Goat	26	6	Capra hircus (goat) - GCA_044509215.1 (ASM4450921v1)	PacBio Sequel
Capra hircus - Guanzhong Milk Goat	24	6	Capra hircus (goat) - GCA_044588015.1 (ASM4458801v1)	PacBio Sequel
Capra hircus - Nubian Goat	24	6	Capra hircus (goat) - GCA_044587935.1 (ASM4458793v1)	PacBio Sequel
Capra hircus - ALPINE Milk Goat	27	6	Capra hircus (goat) - GCA_044587945.1 (ASM4458794v1)	PacBio Sequel
Capra hircus - Shannan White Goat	22	6	Capra hircus (goat) - GCA_049004675.1 (ASM4900467v1)	PacBio Sequel
Capra hircus - Shannan White Goat	26	6	Capra hircus (goat) - GCA_049004595.1 (ASM4900459v1)	PacBio Sequel
Capra hircus - Saanen Dairy Goat	21	6	Capra hircus (goat) - GCA_015443085.1 (Saanen_v1)	PacBio; Hi-C; Illumina
Capra hircus - Hainan black Goat	29	6	Capra hircus (goat) - GCA_048594055.1 (ASM4859405v1)	PacBio Sequel
Capra hircus - Xinong Saanen Dairy goat	28	6	Capra hircus (goat) - GCA_026652205.1 (ASM2665220v1)	Oxford Nanopore PromethION; Illumina; PacBio; Hic; BGI
Capra hircus - Xinong Saanen Dairy goat	28	6	Capra hircus (goat) - GCA_042835985.1 (ASM4283598v1)	IonTorrent
Capra hircus - Hainan black Goat (breed)	29	6	Capra hircus (goat) - GCA_048593975.1 (ASM4859397v1)	PacBio Sequel
Capra hircus - BOER Goat (breed)	26	6	Capra hircus (goat) - GCA_044587905.1 (ASM4458790v1)	PacBio Sequel
Capra hircus - Shannan White Goat (breed)	27	6	Capra hircus (goat) - GCA_047671655.1 (ASM4767165v1)	PacBio Sequel
Capra hircus - ALPINE Milk Goat (breed)	21	6	Capra hircus (goat) - GCA_048598825.1 (ASM4859882v1)	PacBio Sequel
Capra hircus - ALPINE Milk Goat (breed)	27	6	Capra hircus (goat) - GCA_048598065.1 (ASM4859806v1)	PacBio Sequel
Capra hircus - Guanzhong Milk Goat	24	6	Capra hircus (goat) - GCA_048598025.1 (ASM4859802v1)	PacBio Sequel
Capra hircus - Guanzhong Milk Goat	24	6	Capra hircus (goat) - GCA_048598055.1 (ASM4859805v1)	PacBio Sequel
Capra hircus - Nubian Goat (breed)	33	6	Capra hircus (goat) - GCA_048594065.1 (ASM4859406v1)	PacBio Sequel
Capra hircus - Nubian Goat (breed)	24	6	Capra hircus (goat) - GCA_048594135.1 (ASM4859413v1)	PacBio Sequel
Capra hircus - BOER Goat (breed)	26	6	Capra hircus (goat) - GCA_049004495.1 (ASM4900449v1)	PacBio Sequel
Capra hircus - BOER Goat (breed)	26	6	Capra hircus (goat) - GCA_049004535.1 (ASM4900453v1)	PacBio Sequel
Capra hircus - Shannan White Goat	22	6	Capra hircus (goat) - GCA_048594165.1 (ASM4859416v1)	PacBio Sequel
Capra hircus - Shannan White Goat	27	6	Capra hircus (goat) - GCA_048594125.1 (ASM4859412v1)	PacBio Sequel
Capra hircus - Nguni (breed)	28	6	Capra hircus (goat) - GCA_054126965.1 (ASM5412696v1)	PacBio Sequel
Capra hircus - PYRENEENNE	23	6	Capra hircus (goat) - GCA_965364655.1 (seqoccin.Go.SAMEA118215294_hap2)	GeT-PlaGe
Capra hircus - POITEVINE	26	6	Capra hircus (goat) - GCA_965363885.1 (seqoccin.Go.SAMEA118215292)	GeT-PlaGe
Capra hircus - BOER	21	6	Capra hircus (goat) - GCA_965363395.1 (seqoccin.Go.SAMEA118215289)	GeT-PlaGe
Capra hircus - PROVENCALE	17	6	Capra hircus (goat) - GCA_965363845.1 (seqoccin.Go.SAMEA118215293)	GeT-PlaGe
Capra hircus - FOSSES	20	6	Capra hircus (goat) - GCA_965365925.1 (seqoccin.Go.SAMEA118215291)	GeT-PlaGe
Capra hircus - ROVE	21	6	Capra hircus (goat) - GCA_965363855.1 (seqoccin.Go.SAMEA118215295)	GeT-PlaGe
Capra hircus - SAANEN	21	6	Capra hircus (goat) - GCA_965365845.1 (seqoccin.Go.SAMEA118215296)	GeT-PlaGe
Capra hircus - POITEVINE	13	6	Capra hircus (goat) - GCA_977880105.1 (seqoccin.Go.SAMEA118215292.2)	GeT-PlaGe
Capra hircus - PYRENEENNE	24	6	Capra hircus (goat) - GCA_977879805.1 (seqoccin.Go.SAMEA118215294.2)	GeT-PlaGe
Capra hircus - SAANEN	21	6	Capra hircus (goat) - GCA_977879435.1 (seqoccin.Go.SAMEA118215296.2)	GeT-PlaGe

### Sheet: Canis lupus familiaris
Breed	SNORD116	SNORD115	Genome	Sequencing technology
Canis lupus familiaris (German Shepherd)	13	7	Canis lupus familiaris (dog) - GCF_011100685.1 (UU_Cfam_GSD_1.0)	PacBio Sequel; Hi-C
Canis lupus familiaris (German Shepherd)	23	7	Canis lupus familiaris (dog) - GCA_008641055.3 (ASM864105v3)	PacBio Sequel; Oxford Nanopore PromethION; Illumina (10X Chromium)
Canis lupus familiaris (Labrador retriever)	16	7	Canis lupus familiaris (dog) - GCF_014441545.1 (ROS_Cfam_1.0)	PacBio Sequel; Illumina
Canis lupus familiaris (Labrador retriever)	10	7	Canis lupus familiaris (dog) - GCA_012045015.1 (ASM1204501v1)	Oxford Nanopore GridION; Illumina NovaSeq
Canis lupus familiaris (Labrador retriever)	10	7	Canis lupus familiaris (dog) - GCA_012044875.1 (ASM1204487v1)	Oxford Nanopore GridION; Illumina NovaSeq
Canis lupus familiaris (Labrador retriever)	23	7	Canis lupus familiaris (dog) - GCA_031165255.1 (Yella_v2)	Oxford Nanopore GridION; Illumina NovaSeq
Canis lupus familiaris (Bernese Mountain Dog )	15	7	Canis lupus familiaris (dog) - GCA_031010765.1 (BD_1.0)	Illumina HiSeq; Oxford Nanopore PromethION
Canis lupus familiaris (Tasha breed boxer )	13	7	Canis lupus familiaris (dog) - GCF_000002285.5 (Dog10K_Boxer_Tasha)	PacBio Sequel
Canis lupus familiaris (Cairn Terrier )	22	7	Canis lupus familiaris (dog) - GCA_031010295.1 (CA611_1.0)	Illumina HiSeq; Oxford Nanopore PromethION
Canis lupus familiaris (Basenji )	14	7	Canis lupus familiaris (dog) - GCA_013276365.2 (UNSW_CanFamBas_1.2)	Oxford Nanopore PromethION; BGISEQ-500; Illumina NovaSeq
Canis lupus familiaris (New Guinea Singing Dog )	20	7	Canis lupus familiaris (dog) - GCA_053572085.1 (NGSD.2)	PacBio Sequel
Canis lupus familiaris (New Guinea Singing Dog )	20	7	Canis lupus familiaris (dog) - GCA_053569395.1 (NGSD.1)	PacBio Sequel
Canis lupus familiaris (Australian Cattle Dog )	18	7	Canis lupus familiaris (dog) - GCA_053572105.1 (CD.2)	PacBio Sequel
Canis lupus familiaris (Australian Cattle Dog )	19	7	Canis lupus familiaris (dog) - GCA_053572145.1 (CD.1)	PacBio Sequel
Canis lupus familiaris (breed Whippet )	22	7	Canis lupus familiaris (dog) - GCA_043643935.1 (ASM4364393v1)	PacBio revio
Canis lupus familiaris (beagle )	22	7	Canis lupus familiaris (dog) - GCA_044048985.1 (LK_Cfam_Beagle_1.1)	PacBio Sequel
Canis lupus familiaris (Bernese Mountain Dog)	18	7	Canis lupus familiaris (dog) - GCA_031010635.1 (OD_1.0)	Illumina HiSeq; Oxford Nanopore PromethION
Canis lupus familiaris (Chow Chow)	22	7	Canis lupus familiaris (dog) - GCA_053569475.1 (CC.1)	PacBio Sequel
Canis lupus familiaris (Chow Chow)	29	7	Canis lupus familiaris (dog) - GCA_053569455.1 (CC.2)	PacBio Sequel
Canis lupus familiaris (Siberian Husky)	20	7	Canis lupus familiaris (dog) - GCA_053572125.1 (SH.2)	PacBio Sequel
Canis lupus familiaris (Siberian Husky)	22	7	Canis lupus familiaris (dog) - GCA_053569425.1 (SH.1)	PacBio Sequel
Canis lupus familiaris (Basenji )	10	7	Canis lupus familiaris (dog) - GCA_004886185.2 (Basenji_breed-1.1)	Sequel
Canis lupus familiaris (Irish Wolfhound)	12	7	Canis lupus familiaris (dog) - GCA_031771975.1 (TAMU_N220234)	Oxford Nanopore; Illumina MiSeq
Canis lupus familiaris (Irish Wolfhound)	11	7	Canis lupus familiaris (dog) - GCA_040939265.1 (TAMU_N210636)	Oxford Nanopore; Illumina MiSeq
Canis lupus familiaris (Great Dane)	14	7	Canis lupus familiaris (dog) - GCF_005444595.1 (UMICH_Zoey_3.1)	PacBio RSII
