## Supplemental Table 3 for "Evolutionary and biological insights into the paternally expressed Snord116-Ipw-Snord115 gene array at the imprinted Prader-Willi syndrome domain"

### Sheet: oligo list
List of DNA and RNA oligonucleotides used in the study.
Oligo Name	Sequence (5'->3')
sgRNA - CRISPR Cas9 (cloning in pX458) - Snord116-115/Ko
sgRNA1-F	CACCGGCATCCTAGAACAAGAGTAC
sgRNA1-R	AAACGTACTCTTGTTCTAGGATGCC
sgRNA2-F	CACCGAGTGAGGCTACCTAATAATG
sgRNA2-R	AAACCATTATTAGGTAGCCTCACTC
sgRNA - in vitro synthesized by IDT (Custom Alt-R CRISPR-Cas9 gRNA)
sgRNA-1	mU*mU*mC* rCrArA rArArA rGrArC rCrArC rCrUrU rGrArG rUrUrU rUrArG rArGrC rUrArG rArArA rUrArG rCrArA rGrUrU rArArA rArUrA rArGrG rCrUrA rGrUrC rCrGrU rUrArU rCrArA rCrUrU rGrArA rArArA rGrUrG rGrCrA rCrCrG rArGrU rCrGrG rUrGrC mU*mU*mU* rU
sgRNA-2	mU*mG*mA* rUrArC rCrUrA rCrArG rUrGrA rUrGrA rGrUrG rUrUrU rUrArG rArGrC rUrArG rArArA rUrArG rCrArA rGrUrU rArArA rArUrA rArGrG rCrUrA rGrUrC rCrGrU rUrArU rCrArA rCrUrU rGrArA rArArA rGrUrG rGrCrA rCrCrG rArGrU rCrGrG rUrGrC mU*mU*mU* rU
Northern blotting (M.musculus)
Snord22	ATCCCTCAGACAGTTCCTTCTG
Snord115	GGGCCTCAGCGTAATCCTATTGA
Snord116	ACCTCAGTTCCGATGAGAGTGGCGG
Northern blotting (C.porcellus) - A pool of oligo was used
Snord115	TGGGTTGTCATCATTGAACC
Snord115	CCTTTCTTCATGACATTGGG
Snord115	GCATGAATTTTATGTCATCA
Snord115	GGGCCTCAGCGTAATCCTATTGT
Snord116	ACCTCAGTTCCGATGAGAGTGGCGG
Snord116	GAGTGGCGGTACAGAGTTTTC
Snord116	GTTTTCACTCATTTTGTTCAGC
Snord64	CACAAAGCTCATCATCAGTC
Snord64	GAACTTCAGAGTAATCACAG
PCR_JF1xB6_Ndn
PCR_Ndn_For	GCTCAGTAAAGCGCACTTCC
PCR_Ndn_Rev	TCTATCCGTTCTTCGGGCG
RT-qPCR
RT_qPCR_mSnord115_For	GGGTCAATGATGACAACCCAATG
RT_qPCR_mSnord115_Rev	GGGCCTCAGCGTAATCCTATTG
RT_qPCR_mSnord116_For	TGGATCTATGATGATTCCCAG
RT_qPCR_mSnord116_Rev	TGGACCTCAGTTCCGATGAG
RT_qPCR_mMagel2_For	GGACAGCCACGTCGGCATGCTC
RT_qPCR_mMagel2_Rev	GCTATGGACTGCAGGCACTGGG
RT_qPCR_mNdn_For	GGCGCACGAGCTCATGTGGTACG
RT_qPCR_mNdn_Rev	TCTGCACCATTTCTTGTAGCTGCC
RT_qPCR_mSnurf_For	GAGTGATTTGCAACGCAATGGAGCG
RT_qPCR_mSnurf_Rev	TGCTCAGTGAGGCTGTCCTTCGACG
RT_qPCR_Ube3a_For	AGGTGCATCTAACAACTCAGAG
RT_qPCR_Ube3a_Rev	GGGAATAATCCTCACTCTCTCTAC
RT_qPCR_Ipw_For	AGGGAAACAGTCACC
RT_qPCR_Ipw_Rev	GTAGCAGCAGACACC
RT_qPCR_mGapdh_For	TGCACCACCAACTGCTTAG
RT_qPCR_mGapdh_Rev	GGATGCAGGGATGATGTTC
RT_qPCR_Ht2rc-UTR_For	GTCCGTTTCTCGTCTAGCTGCCGC
RT_qPCR_Ht2rc-UTR_Rev	GAAGTTAACAGTATTGTTTCATCCC
RT_qPCR_RNA2_For	ACTTGTCATGCCCCTGTCTC
RT_qPCR_RNA2_Rev	CCTTAGTCCGCGAATTGAAC
RT_qPCR_RNA1_For	CCATTGCTGATATGCTGGTG
RT_qPCR_RNA1_Rev	ACTGAAACTCCCGGTCCAG
RT_qPCR_Dgkk_For	CTCTAGTTGCACCCACTCGG
RT_qPCR_Dgkk_Rev	CTGCAGGGATCTGACGGATT
PCR genotyping (Snord116/115-KO)
SNORD116/115_For	GAATGTCTGTATGATATAAGTG
SNORD116/115_Rev	CTTGTGCTTAAAATGACTTGGATCC
WT_Rev	GGTCATTAAGTCCCAAAGGACTGTG
PCR genotyping (Snord116-KO)
SNORD116_For	AGAATCGCTTGAACCCAGGA
SNORD116_Rev	GAGAAGCCCTGTAACATGTCA
WT_For	GGTCATTAAGTCCCAAAGGACTGTG
WT_Rev	CTTGTGCTTAAAATGACTTGGATCC
PCR genotyping (Ipw-KO)
IPW_For	TGC CTT TCA ACC ACT ACT AAG C
IPW_Rev	CTA GCC ACT CTA TGA ATC CGT G
WT_Rev	TGCCATCTTGCATATGTGCTG
RNase H - NmVAQ assay
Northern_Products_full_cleaved	GAATTCGATGGACGCAGTTGAAA
Oligonucleotide_substrate_Nm	UUUCAACUGCGUCCAUCGAAUUCCUCUGCGCCAUAUCGCUGGACCGGUAUGUAGCAAUACGUAmAUCCUAUUGAGCAUAGCCGGUUCAAUUCGCGGACUAAGGCCAUCAUGAAGAUUGCCA
Oligonucleotide_substrate_without_Nm	UUUCAACUGCGUCCAUCGAAUUCCUCUGCGCCAUAUCGCUGGACCGGUAUGUAGCAAUACGUAAUCCUAUUGAGCAUAGCCGGUUCAAUUCGCGGACUAAGGCCAUCAUGAAGAUUGCCA
Chimera_probe	dTdTdACmGmUmAmUmUmGmCmUmAmCmAmUmA
Oligonucleotide_RT_qPCR (Fd-1)	AACTGCGTCCATCGAATTCCT
Htr2c_RT_qPCR_(Fd-2)	AACTGCGTCCATCATGCACCT
RT_qPCR (Rv)	CCTTAGTCCGCGAATTGAAC
